# Local adaptation to hosts and parasitoids shape *Hamiltonella defensa* genotypes across aphid species

**DOI:** 10.1101/2022.07.01.498469

**Authors:** Taoping Wu, David Monnin, Rene A. R. Lee, Lee M. Henry

## Abstract

Facultative symbionts are common in insects and are known to provide important adaptations that can drive rapid host evolution. Yet we still have a limited understanding of what shapes their distributions, such as why particular symbiont strains are common in some host species yet absent in other. To address this question, we genotyped the defensive symbiont *Hamiltonella defensa* in 26 aphid species that commonly carry this microbe. We found that *Hamiltonella* strains were strongly associated with specific aphid species and that strains found in one host species rarely occurred in others. To explain these associations, we reciprocally transferred the *Hamiltonella* strains of 3 aphid species, *Acyrthosiphon pisum, Macrosiphoniella artemisiae* and *Macrosiphum euphorbiae*, in the other host species, and assessed the impact of *Hamiltonella* strain on: the stability of the symbiosis, aphid fecundity, and parasitoid resistance. We demonstrate that the *Hamiltonella* associations found in nature are locally adapted both to the aphid host itself, and its ecology, in that aphids tend to carry *Hamiltonella* strains that provide strong protection against their dominant parasitoid species. Our results suggest that *Hamiltonella* strains function as a horizontal gene pool that aphids draw from to rapidly adapt to pressures from different natural enemies.
