## Supplemental Tables S1-6 for "Local adaptation to hosts and parasitoids shape *Hamiltonella defensa* genotypes across aphid species"

### Sheet: Table S1
Factor	Genotype	Species	Genotype : Species	Ham phylo	Aphid phylo	Species : Ham phylo	Genotype : Aphid phylo	Cophylo	Units
PM	0.01	0.01	0.13	0.03	0.03	0.08	0.09	0.56	0.03
CI95	0 – 0.05	0 - 0.03	0 - 0.38	0 - 0.10	0 - 0.11	0 - 0.32	0 - 0.35	0.16 - 0.92	0 - 0.18
Table S1. Bayesian phylogenetic mixed model analysis. Estimates of the random effects in the mixed model analysis explaining the distribution of Hamiltonella in aphids. The importance of Hamiltonella genotype, aphid species, genotype-species interaction, Hamiltonella phylogeny, aphid phylogeny, Hamiltonella-aphid cophylogeny are included as random explanatory variables. Posterior modes and 95% cr…

### Sheet: Table S2
Species	Strain	Clone	Lines	G2	G3	G4	G5	G6	G7	G8		Legend
M. euphorbiae	Me	PotG	All (6)										All offspring were infected
		Pot8	All (6)										Only some offspring were infected (numbers shown)
	Ap1	PotG	All (6)										No offspring was infected
		Pot8	All (6)										The line went extinct
	Ma	PotG	1
			2		3/4
			3		3/4
			4
			6		3/4
			7
		Pot8	1
			2
			3		1/4	2/3
			4
			5
			6
			7
	Ap2	PotG	2	1/3
			3	3/4
			4	2/4	2/3
			7	3/4
			10	1/3
			11	2/5
			12	1/4
		Pot8	1	1/4
			2	2/4
			3	1/4
			4	1/3	2/3	1/3
			5	1/4
			6	1/4	2/3
			7	1/3
			8	1/3
			9	1/3
A. pisum	Me	PeaY	All (6)
		Pea1	All (6)
	Ap1	PeaY	All (6)
		Pea1	All (6)
	Ap2	PeaY	All (6)
		Pea1	All (6)
	Ma	PeaY	1
			2
			3
			4		1/3
			5		2/3
			6
			7
			8
			9
			10
			11
			12
		Pea1	1
			2
			3
			4	2/3
			5
			6		2/3
			8
			10
			11
M. artemisiae	Ma1	Mug3	All (6)
		Mug20	All (6)
	Me1	Mug3	All (6)
		Mug20	All (6)
	Ap1	Mug3	1
			2
			3
			4
			5
		Mug20	1
			2
			3
	Ap2	Mug3	1
			2
			3
			4
			5
			6
		Mug20	1
			2
			3
			4
Table S2. Only successful injection lines (Hamiltonella-positive at G1) are shown. Some of these successful lines are not shown because they went extinct at G1: 7 Ap1-Mug3, 6 Ap1-Mug20, 2 Ap2-Mug3 and 4 Ap2-Mug20.

### Sheet: Table S3
Aphid species	Host plant	Location	Total	Aphidius ervi	Aphidius rhopalosiphi	Aphidius rosae	Aphidius matricariae	Ephedrus californicus	Ephedrus lacertosus	Praon volucre	Praon sp.	Areopraon silvestre	Toxares deltiger	Monoctonus leclanti
M. euphorbiae	Gallium	Canel	1								1
		CW	6	3	2		1
		PW	3	1	1						1
		RDW	1		1
		nMEP	1											1
	Geum	HH	5		4				1
		PRP	3		1						2
		PW	25	2	21		1				1
		RDW	1		1
	Alchemilla	PRP	4					4
	Buddleja	QM	1							1
	Rosa	PW	2			2
	Euphorbia	QM	10		4					2	4
	Unknown	Unknown	3	1								1	1
Aphid species	Host plant	Location	Total	Aphidius ervi	Aphidius banksae	Aphidius microlophii	Aphidius rhopalosiphi	Aphidius eadyi	Praon barbatum
A. pisum	Medicago	MH	15	8	5	1	1
		nMEP	45	40	4				1
		PTP	11	10	1
		RS	6	2	1	2		1
		sMEP	15	12	1				2
Aphid species	Host plant	Location	Total	Aphidius absinthii
M. absinthii	Artemisia	HG	11	11
		HH	13	13
		nMEP	17	17
		RDW	16	16
		sMEP	19	19
		SNCP	3	3
		unknown	1	1

### Sheet: Table S4
No	Location(acronym)	Plant	Sample code	sampling date	Aphid species	Wasp species	Sequencing method	Sequencing date
1	nMEP	Artemisia	1	2021	Macrosiphoniella absinthii	Aphidius absinthii	Sanger	2021-07-16
2	nMEP	Artemisia	2	2021	Macrosiphoniella absinthii	Aphidius absinthii	Sanger	2021-07-16
3	nMEP	Artemisia	3	2021	Macrosiphoniella absinthii	Aphidius absinthii	Sanger	2021-07-16
4	nMEP	Medcago sativa	2	2021	Acyrthosiphon pisum	Aphidius ervi	Sanger	2021-07-29
5	nMEP	Medcago sativa	3	2021	Acyrthosiphon pisum	Aphidius ervi	Sanger	2021-07-29
6	nMEP	Medcago sativa	4	2021	Acyrthosiphon pisum	Aphidius banksae	Sanger	2021-07-29
7	nMEP	Medcago sativa	5	2021	Acyrthosiphon pisum	Praon barbatum	Sanger	2021-07-29
8	nMEP	Medcago sativa	6	2021	Acyrthosiphon pisum	Aphidius ervi	Sanger	2021-07-29
9	nMEP	Medcago sativa	1	2021	Acyrthosiphon pisum	Aphidius ervi	Sanger	2021-09-14
10	nMEP	Medcago sativa	31	2021	Acyrthosiphon pisum	Aphidius ervi	Sanger	2021-09-14
11	nMEP	Medcago sativa	32	2021	Acyrthosiphon pisum	Aphidius ervi	Sanger	2021-09-14
12	nMEP	Medcago sativa	4	2021	Acyrthosiphon pisum	Aphidius ervi	Sanger	2021-09-14
13	nMEP	Medcago sativa	6	2021	Acyrthosiphon pisum	Aphidius ervi	Sanger	2021-09-14
14	nMEP	Medcago sativa	7	2021	Acyrthosiphon pisum	Aphidius ervi	Sanger	2021-09-14
15	nMEP	Medcago sativa	8	2021	Acyrthosiphon pisum	Aphidius ervi	Sanger	2021-09-14
16	nMEP	Medcago sativa	9	2021	Acyrthosiphon pisum	Aphidius ervi	Sanger	2021-09-14
17	nMEP	Medcago sativa	1	2021	Acyrthosiphon pisum	Aphidius ervi	Sanger	2021-07-02
18	nMEP	Medcago sativa	2	2021	Acyrthosiphon pisum	Aphidius ervi	Sanger	2021-07-02
19	nMEP	Medcago sativa	1	2021	Acyrthosiphon pisum	Aphidius ervi	Sanger	2021-06-16
20	nMEP	Medcago sativa	2	2021	Acyrthosiphon pisum	Aphidius ervi	Sanger	2021-06-16
21	nMEP	Medcago sativa	3	2021	Acyrthosiphon pisum	Aphidius ervi	Sanger	2021-06-16
22	nMEP	Medcago sativa	4	2021	Acyrthosiphon pisum	Aphidius ervi	Sanger	2021-06-16
23	nMEP	Medcago sativa	5	2021	Acyrthosiphon pisum	Aphidius ervi	Sanger	2021-06-16
24	nMEP	Medcago sativa	6	2021	Acyrthosiphon pisum	Aphidius ervi	Sanger	2021-06-16
25	nMEP	Medcago sativa	1	2021	Acyrthosiphon pisum	Aphidius ervi	Sanger	2021-06-22
26	nMEP	Medcago sativa	2	2021	Acyrthosiphon pisum	Aphidius ervi	Sanger	2021-06-22
27	sMEP	Medcago sativa	1	2021	Acyrthosiphon pisum	Praon barbatum	Sanger	2021-10-27
28	sMEP	Medcago sativa	2	2021	Acyrthosiphon pisum	Aphidius ervi	Sanger	2021-10-27
29	sMEP	Medcago sativa	3	2021	Acyrthosiphon pisum	Aphidius ervi	Sanger	2021-10-27
30	HG	Artemisia	1	2021-06-22	Macrosiphoniella absinthii	Aphidius absinthii	Sanger	2022-02-21
31	HG	Artemisia	2	2021-06-22	Macrosiphoniella absinthii	Aphidius absinthii	Sanger	2022-02-21
32	HG	Artemisia	3	2021-06-22	Macrosiphoniella absinthii	Aphidius absinthii	Sanger	2022-02-21
33	HG	Artemisia	4	2021-06-22	Macrosiphoniella absinthii	Aphidius absinthii	Sanger	2022-02-21
34	HG	Artemisia	5	2021-06-22	Macrosiphoniella absinthii	Aphidius absinthii	Sanger	2022-02-21
35	HG	Artemisia	6	2021-06-22	Macrosiphoniella absinthii	Aphidius absinthii	Sanger	2022-02-21
36	HG	Artemisia	7	2021-06-22	Macrosiphoniella absinthii	Aphidius absinthii	Sanger	2022-02-21
37	HG	Artemisia	8	2021-06-22	Macrosiphoniella absinthii	Aphidius absinthii	Sanger	2022-02-21
38	HG	Artemisia	9	2021-06-22	Macrosiphoniella absinthii	Aphidius absinthii	Sanger	2022-02-21
39	HH	Artemisia	1	2021-06-01	Macrosiphoniella absinthii	Aphidius absinthii	Sanger	2022-02-21
40	HH	Artemisia	2	2021-06-01	Macrosiphoniella absinthii	Aphidius absinthii	Sanger	2022-02-21
41	HH	Artemisia	3	2021-06-01	Macrosiphoniella absinthii	Aphidius absinthii	Sanger	2022-02-21
42	HH	Artemisia	4	2021-06-01	Macrosiphoniella absinthii	Aphidius absinthii	Sanger	2022-02-21
43	HH	Artemisia	5	2021-06-01	Macrosiphoniella absinthii	Aphidius absinthii	Sanger	2022-02-21
44	HH	Artemisia	6	2021-06-01	Macrosiphoniella absinthii	Aphidius absinthii	Sanger	2022-02-21
45	HH	Artemisia	7	2021-06-01	Macrosiphoniella absinthii	Aphidius absinthii	Sanger	2022-02-21
46	HH	Artemisia	8	2021-06-01	Macrosiphoniella absinthii	Aphidius absinthii	Sanger	2022-02-21
47	HH	Artemisia	9	2021-06-01	Macrosiphoniella absinthii	Aphidius absinthii	Sanger	2022-02-21
48	HH	Artemisia	10	2021-06-01	Macrosiphoniella absinthii	Aphidius absinthii	Sanger	2022-02-21
49	HH	Artemisia	11	2021-06-01	Macrosiphoniella absinthii	Aphidius absinthii	Sanger	2022-02-21
50	HH	Artemisia	12	2021-06-01	Macrosiphoniella absinthii	Aphidius absinthii	Sanger	2022-02-21
51	HH	Artemisia	13	2021-06-01	Macrosiphoniella absinthii	Aphidius absinthii	Sanger	2022-02-21
52	sMEP	Artemisia	1	2021-07-16	Macrosiphoniella absinthii	Aphidius absinthii	Sanger	2022-02-21
53	sMEP	Artemisia	2	2021-07-16	Macrosiphoniella absinthii	Aphidius absinthii	Sanger	2022-02-21
54	sMEP	Artemisia	3	2021-07-16	Macrosiphoniella absinthii	Aphidius absinthii	Sanger	2022-02-21
55	sMEP	Artemisia	4	2021-07-16	Macrosiphoniella absinthii	Aphidius absinthii	Sanger	2022-02-21
56	sMEP	Artemisia	5	2021-07-16	Macrosiphoniella absinthii	Aphidius absinthii	Sanger	2022-02-21
57	sMEP	Artemisia	6	2021-07-16	Macrosiphoniella absinthii	Aphidius absinthii	Sanger	2022-02-21
58	sMEP	Artemisia	7	2021-07-16	Macrosiphoniella absinthii	Aphidius absinthii	Sanger	2022-02-21
59	sMEP	Artemisia	8	2021-07-16	Macrosiphoniella absinthii	Aphidius absinthii	Sanger	2022-02-21
60	sMEP	Artemisia	9	2021-07-16	Macrosiphoniella absinthii	Aphidius absinthii	Sanger	2022-02-21
61	sMEP	Artemisia	10	2021-07-16	Macrosiphoniella absinthii	Aphidius absinthii	Sanger	2022-02-21
62	sMEP	Artemisia	11	2021-07-16	Macrosiphoniella absinthii	Aphidius absinthii	Sanger	2022-02-21
63	sMEP	Artemisia	12	2021-07-16	Macrosiphoniella absinthii	Aphidius absinthii	Sanger	2022-02-21
64	sMEP	Artemisia	13	2021-07-16	Macrosiphoniella absinthii	Aphidius absinthii	Sanger	2022-02-21
65	sMEP	Artemisia	14	2021-07-16	Macrosiphoniella absinthii	Aphidius absinthii	Sanger	2022-02-21
66	sMEP	Artemisia	15	2021-07-16	Macrosiphoniella absinthii	Aphidius absinthii	Sanger	2022-02-21
67	sMEP	Artemisia	16	2021-07-16	Macrosiphoniella absinthii	Aphidius absinthii	Sanger	2022-02-21
68	sMEP	Artemisia	17	2021-07-16	Macrosiphoniella absinthii	Aphidius absinthii	Sanger	2022-02-21
69	sMEP	Artemisia	18	2021-07-16	Macrosiphoniella absinthii	Aphidius absinthii	Sanger	2022-02-21
70	sMEP	Artemisia	19	2021-07-16	Macrosiphoniella absinthii	Aphidius absinthii	Sanger	2022-02-21
71	nMEP	Artemisia	1	2021-07-16	Macrosiphoniella absinthii	Aphidius absinthii	Sanger	2022-02-21
72	nMEP	Artemisia	2	2021-07-16	Macrosiphoniella absinthii	Aphidius absinthii	Sanger	2022-02-21
73	nMEP	Artemisia	3	2021-07-16	Macrosiphoniella absinthii	Aphidius absinthii	Sanger	2022-02-21
74	nMEP	Artemisia	4	2021-07-16	Macrosiphoniella absinthii	Aphidius absinthii	Sanger	2022-02-21
75	nMEP	Artemisia	5	2021-07-16	Macrosiphoniella absinthii	Aphidius absinthii	Sanger	2022-02-21
76	nMEP	Artemisia	6	2021-07-16	Macrosiphoniella absinthii	Aphidius absinthii	Sanger	2022-02-21
77	nMEP	Artemisia	7	2021-07-16	Macrosiphoniella absinthii	Aphidius absinthii	Sanger	2022-02-21
78	nMEP	Medicago sativa	C1	2022-05-16	Acyrthosiphon pisum	Aphidius banksae	Sanger	2022-06-08
79	nMEP	Medicago sativa	C2	2022-05-16	Acyrthosiphon pisum	Aphidius banksae	Sanger	2022-06-08
80	nMEP	Medicago sativa	C3	2022-05-16	Acyrthosiphon pisum	Aphidius ervi	Sanger	2022-06-08
81	nMEP	Medicago sativa	C4	2022-05-16	Acyrthosiphon pisum	Aphidius ervi	Sanger	2022-06-08
82	nMEP	Medicago sativa	1	2022-05-16	Acyrthosiphon pisum	Aphidius ervi	Sanger	2022-06-08
83	nMEP	Medicago sativa	3	2022-05-16	Acyrthosiphon pisum	Aphidius ervi	Sanger	2022-06-08
84	nMEP	Medicago sativa	4	2022-05-16	Acyrthosiphon pisum	Aphidius ervi	Sanger	2022-06-08
85	nMEP	Medicago sativa	5	2022-05-16	Acyrthosiphon pisum	Aphidius ervi	Sanger	2022-06-08
86	nMEP	Medicago sativa	6	2022-05-16	Acyrthosiphon pisum	Aphidius ervi	Sanger	2022-06-08
87	RS	Medicago sativa	1	2022-05-06	Acyrthosiphon pisum	Aphidius eadyi	Sanger	2022-06-08
88	RS	Medicago sativa	2	2022-05-06	Acyrthosiphon pisum	Aphidius ervi	Sanger	2022-06-08
89	sMEP	Medicago sativa	1	2022-05-16	Acyrthosiphon pisum	Aphidius ervi	Sanger	2022-06-08
90	sMEP	Medicago sativa	2	2022-05-16	Acyrthosiphon pisum	Aphidius ervi	Sanger	2022-06-08
91	sMEP	Medicago sativa	3	2022-05-16	Acyrthosiphon pisum	Praon barbatum	Sanger	2022-06-08
92	sMEP	Medicago sativa	4	2022-05-16	Acyrthosiphon pisum	Aphidius ervi	Sanger	2022-06-08
93	sMEP	Medicago sativa	5	2022-05-16	Acyrthosiphon pisum	Aphidius ervi	Sanger	2022-06-08
94	sMEP	Medicago sativa	6	2022-05-16	Acyrthosiphon pisum	Aphidius ervi	Sanger	2022-06-08
95	sMEP	Medicago sativa	7	2022-05-16	Acyrthosiphon pisum	Aphidius ervi	Sanger	2022-06-08
96	sMEP	Medicago sativa	8	2022-05-16	Acyrthosiphon pisum	Aphidius ervi	Sanger	2022-06-08
97	sMEP	Medicago sativa	9	2022-05-16	Acyrthosiphon pisum	Aphidius banksae	Sanger	2022-06-08
98	sMEP	Medicago sativa	10	2022-05-16	Acyrthosiphon pisum	Aphidius ervi	Sanger	2022-06-08
99	MH	Medicago sativa	1	2022-05-06	Acyrthosiphon pisum	Aphidius ervi	Sanger	2022-06-08
100	MH	Medicago sativa	2	2022-05-06	Acyrthosiphon pisum	Aphidius ervi	Sanger	2022-06-08
101	MH	Medicago sativa	3	2022-05-06	Acyrthosiphon pisum	Aphidius rhopalosiphi	Sanger	2022-06-08
102	MH	Medicago sativa	4	2022-05-06	Acyrthosiphon pisum	Aphidius microlophii	Sanger	2022-06-08
103	MH	Medicago sativa	5	2022-05-06	Acyrthosiphon pisum	Aphidius ervi	Sanger	2022-06-08
104	MH	Medicago sativa	6	2022-05-06	Acyrthosiphon pisum	Aphidius banksae	Sanger	2022-06-08
105	MH	Medicago sativa	7	2022-05-06	Acyrthosiphon pisum	Aphidius ervi	Sanger	2022-06-08
106	MH	Medicago sativa	8	2022-05-06	Acyrthosiphon pisum	Aphidius ervi	Sanger	2022-06-08
107	MH	Medicago sativa	9	2022-05-06	Acyrthosiphon pisum	Aphidius banksae	Sanger	2022-06-08
108	MH	Medicago sativa	10	2022-05-06	Acyrthosiphon pisum	Aphidius ervi	Sanger	2022-06-08
109	MH	Medicago sativa	11	2022-05-06	Acyrthosiphon pisum	Aphidius banksae	Sanger	2022-06-08
110	MH	Medicago sativa	12	2022-05-06	Acyrthosiphon pisum	Aphidius ervi	Sanger	2022-06-08
111	MH	Medicago sativa	13	2022-05-06	Acyrthosiphon pisum	Aphidius banksae	Sanger	2022-06-08
112	MH	Medicago sativa	14	2022-05-06	Acyrthosiphon pisum	Aphidius banksae	Sanger	2022-06-08
113	MH	Medicago sativa	15	2022-05-06	Acyrthosiphon pisum	Aphidius ervi	Sanger	2022-06-08
114	RS	Medicago sativa	3	2022-05-06	Acyrthosiphon pisum	Aphidius banksae	Sanger	2022-06-08
115	RS	Medicago sativa	4	2022-05-06	Acyrthosiphon pisum	Aphidius microlophii	Sanger	2022-06-08
116	RS	Medicago sativa	5	2022-05-06	Acyrthosiphon pisum	Aphidius microlophii	Sanger	2022-06-08
117	RS	Medicago sativa	6	2022-05-06	Acyrthosiphon pisum	Aphidius ervi	Sanger	2022-06-08
118	PTP	Medicago sativa	1	2022-05-23	Acyrthosiphon pisum	Aphidius ervi	Sanger	2022-06-08
119	PTP	Medicago sativa	2	2022-05-23	Acyrthosiphon pisum	Aphidius ervi	Sanger	2022-06-08
120	PTP	Medicago sativa	3	2022-05-23	Acyrthosiphon pisum	Aphidius ervi	Sanger	2022-06-08
121	PTP	Medicago sativa	4	2022-05-23	Acyrthosiphon pisum	Aphidius ervi	Sanger	2022-06-08
122	PTP	Medicago sativa	5	2022-05-23	Acyrthosiphon pisum	Aphidius ervi	Sanger	2022-06-08
123	PTP	Medicago sativa	6	2022-05-23	Acyrthosiphon pisum	Aphidius ervi	Sanger	2022-06-08
124	PTP	Medicago sativa	7	2022-05-23	Acyrthosiphon pisum	Aphidius ervi	Sanger	2022-06-08
125	PTP	Medicago sativa	8	2022-05-23	Acyrthosiphon pisum	Aphidius ervi	Sanger	2022-06-08
126	PTP	Medicago sativa	9	2022-05-23	Acyrthosiphon pisum	Aphidius ervi	Sanger	2022-06-08
127	PTP	Medicago sativa	10	2022-05-23	Acyrthosiphon pisum	Aphidius banksae	Sanger	2022-06-08
128	PTP	Medicago sativa	11	2022-05-23	Acyrthosiphon pisum	Aphidius ervi	Sanger	2022-06-08
129	nMEP	Medicago sativa	8	2022-05-16	Acyrthosiphon pisum	Aphidius ervi	Sanger	2022-06-08
130	nMEP	Medicago sativa	9	2022-05-16	Acyrthosiphon pisum	Aphidius banksae	Sanger	2022-06-08
131	nMEP	Medicago sativa	1_wasp	2022-05-06	Acyrthosiphon pisum	Aphidius ervi	Sanger	2022-06-08
132	nMEP	Medicago sativa	2_wasp	2022-05-06	Acyrthosiphon pisum	Aphidius ervi	Sanger	2022-06-08
133	sMEP	Medicago sativa	1	2022-06-01	Acyrthosiphon pisum	Aphidius ervi	Sanger	2022-06-08
134	nMEP	Medicago sativa	B5_C8_1	2022-06-01	Acyrthosiphon pisum	Aphidius ervi	Sanger	2022-06-08
135	nMEP	Medicago sativa	B5_C8_2	2022-06-01	Acyrthosiphon pisum	Aphidius ervi	Sanger	2022-06-08
136	nMEP	Medicago sativa	B5_C8_3	2022-06-01	Acyrthosiphon pisum	Aphidius ervi	Sanger	2022-06-08
137	nMEP	Medicago sativa	B6_C_1	2022-05-16	Acyrthosiphon pisum	Aphidius ervi	Sanger	2022-06-08
138	nMEP	Medicago sativa	B6_C_2	2022-05-16	Acyrthosiphon pisum	Aphidius ervi	Sanger	2022-06-08
139	nMEP	Medicago sativa	B6_C_3	2022-05-16	Acyrthosiphon pisum	Aphidius ervi	Sanger	2022-06-08
140	nMEP	Medicago sativa	B6_C_4	2022-05-16	Acyrthosiphon pisum	Aphidius ervi	Sanger	2022-06-08
141	nMEP	Medicago sativa	B6_C_5	2022-05-16	Acyrthosiphon pisum	Aphidius ervi	Sanger	2022-06-08
142	nMEP	Medicago sativa	B6_C_6	2022-05-16	Acyrthosiphon pisum	Aphidius ervi	Sanger	2022-06-08
143	sMEP	Medicago sativa	3	2022-06-01	Acyrthosiphon pisum	Aphidius ervi	Sanger	2022-06-08
144	RDW	Artemisia	1	2021-06-01	Macrosiphoniella absinthii	Aphidius absinthii	Sanger	2022-06-08
145	RDW	Artemisia	2	2021-06-01	Macrosiphoniella absinthii	Aphidius absinthii	Sanger	2022-06-08
146	RDW	Artemisia	3	2021-06-01	Macrosiphoniella absinthii	Aphidius absinthii	Sanger	2022-06-08
147	RDW	Artemisia	4	2021-06-01	Macrosiphoniella absinthii	Aphidius absinthii	Sanger	2022-06-08
148	RDW	Artemisia	5	2021-06-01	Macrosiphoniella absinthii	Aphidius absinthii	Sanger	2022-06-08
149	RDW	Artemisia	6	2021-06-01	Macrosiphoniella absinthii	Aphidius absinthii	Sanger	2022-06-08
150	RDW	Artemisia	7	2021-06-01	Macrosiphoniella absinthii	Aphidius absinthii	Sanger	2022-06-08
152	RDW	Artemisia	9	2021-06-01	Macrosiphoniella absinthii	Aphidius absinthii	Sanger	2022-06-08
153	RDW	Artemisia	10	2021-06-01	Macrosiphoniella absinthii	Aphidius absinthii	Sanger	2022-06-08
154	RDW	Artemisia	11	2021-06-01	Macrosiphoniella absinthii	Aphidius absinthii	Sanger	2022-06-08
155	RDW	Artemisia	12	2021-06-01	Macrosiphoniella absinthii	Aphidius absinthii	Sanger	2022-06-08
156	RDW	Artemisia	13	2021-06-01	Macrosiphoniella absinthii	Aphidius absinthii	Sanger	2022-06-08
157	RDW	Artemisia	14	2021-06-01	Macrosiphoniella absinthii	Aphidius absinthii	Sanger	2022-06-08
158	RDW	Artemisia	15	2021-06-01	Macrosiphoniella absinthii	Aphidius absinthii	Sanger	2022-06-08
159	RDW	Artemisia	16	2021-06-01	Macrosiphoniella absinthii	Aphidius absinthii	Sanger	2022-06-08
160	RDW	Artemisia	17	2021-06-01	Macrosiphoniella absinthii	Aphidius absinthii	Sanger	2022-06-08
161	nMEP	Artemisia	2	2021-07-16	Macrosiphoniella absinthii	Aphidius absinthii	Sanger	2022-06-08
162	nMEP	Artemisia	3	2021-07-16	Macrosiphoniella absinthii	Aphidius absinthii	Sanger	2022-06-08
163	nMEP	Artemisia	4	2021-07-16	Macrosiphoniella absinthii	Aphidius absinthii	Sanger	2022-06-08
164	nMEP	Artemisia	5	2021-07-16	Macrosiphoniella absinthii	Aphidius absinthii	Sanger	2022-06-08
165	nMEP	Artemisia	6	2021-07-16	Macrosiphoniella absinthii	Aphidius absinthii	Sanger	2022-06-08
166	nMEP	Artemisia	8	2021-07-16	Macrosiphoniella absinthii	Aphidius absinthii	Sanger	2022-06-08
167	nMEP	Artemisia	9	2021-07-16	Macrosiphoniella absinthii	Aphidius absinthii	Sanger	2022-06-08
168	QM	Euphorbia	287	2019	Macrosiphum euphorbiae	Aphidius rhopalosiphi	Sanger	2019
169	QM	Euphorbia	264	2019	Macrosiphum euphorbiae	Aphidius rhopalosiphi	Sanger	2019
170	QM	Euphorbia	260	2019	Macrosiphum euphorbiae	Aphidius rhopalosiphi	Sanger	2019
171	QM	Euphorbia	263	2019	Macrosiphum euphorbiae	Aphidius rhopalosiphi	Sanger	2019
172	PRP	Geum	23	2019	Macrosiphum euphorbiae	Aphidius rhopalosiphi	Sanger	2019
173	PRP	Alchemilla	7	2019	Macrosiphum euphorbiae	Ephedrus californicus	Sanger	2019
174	PRP	Alchemilla	8	2019	Macrosiphum euphorbiae	Ephedrus californicus	Sanger	2019
175	PRP	Alchemilla	9	2019	Macrosiphum euphorbiae	Ephedrus californicus	Sanger	2019
176	PRP	Alchemilla	10	2019	Macrosiphum euphorbiae	Ephedrus californicus	Sanger	2019
177	PRP	Geum	25	2019	Macrosiphum euphorbiae	Praon spp.	Sanger	2019
178	QM	Euphorbia	261	2019	Macrosiphum euphorbiae	Praon spp.	Sanger	2019
179	QM	Euphorbia	283	2019	Macrosiphum euphorbiae	Praon spp.	Sanger	2019
180	QM	Euphorbia	19	2019	Macrosiphum euphorbiae	Praon spp.	Sanger	2019
181	QM	Euphorbia	296	2019	Macrosiphum euphorbiae	Praon spp.	Sanger	2019
182	QM	Buddleja	11	2019	Macrosiphum euphorbiae	Praon volucre	Sanger	2019
183	QM	Euphorbia	294	2019	Macrosiphum euphorbiae	Praon volucre	Sanger	2019
184	QM	Euphorbia	284		Macrosiphum euphorbiae	Praon volucre	Sanger
185	canel	Gallium	canel37	2021-05-27	Macrosiphum euphorbiae	Praon spp.	illumina	2022-09-06
186	CW	Gallium	CW51	2021-05-27	Macrosiphum euphorbiae	Aphidius rhopalosiphi	illumina	2022-09-06
187	CW	Gallium	CW52	2021-05-27	Macrosiphum euphorbiae	Aphidius ervi	illumina	2022-09-06
188	CW	Gallium	CW53	2021-05-27	Macrosiphum euphorbiae	Aphidius ervi	illumina	2022-09-06
189	CW	Gallium	CW55	2021-05-27	Macrosiphum euphorbiae	Aphidius rhopalosiphi	illumina	2022-09-06
190	CW	Gallium	CW56	2021-05-27	Macrosiphum euphorbiae	Aphidius matricariae	illumina	2022-09-06
191	CW	Gallium	CW60	2021-05-27	Macrosiphum euphorbiae	Aphidius ervi	illumina	2022-09-06
192	RDW	Gallium	RDW76	2021-05-27	Macrosiphum euphorbiae	Aphidius rhopalosiphi	illumina	2022-09-06
193	HH	Geum	HH12	2021-06-01	Macrosiphum euphorbiae	Aphidius rhopalosiphi	illumina	2022-09-06
194	HH	Geum	HH13	2021-06-01	Macrosiphum euphorbiae	Aphidius rhopalosiphi	illumina	2022-09-06
195	HH	Geum	HH16	2021-06-01	Macrosiphum euphorbiae	Ephedrus lacertosus	illumina	2022-09-06
196	HH	Geum	HH29	2021-06-01	Macrosiphum euphorbiae	Aphidius rhopalosiphi	illumina	2022-09-06
197	HH	Geum	HH3	2021-06-01	Macrosiphum euphorbiae	Aphidius rhopalosiphi	illumina	2022-09-06
198	PW	Geum	PW2	2021-06-01	Macrosiphum euphorbiae	Aphidius rhopalosiphi	illumina	2022-09-06
199	PW	Geum	PW50	2021-06-01	Macrosiphum euphorbiae	Aphidius rhopalosiphi	illumina	2022-09-06
200	PW	Geum	PW55	2021-06-01	Macrosiphum euphorbiae	Aphidius rhopalosiphi	illumina	2022-09-06
201	PW	Geum	PW58	2021-06-01	Macrosiphum euphorbiae	Aphidius rhopalosiphi	illumina	2022-09-06
202	PW	Geum	PW59	2021-06-01	Macrosiphum euphorbiae	Aphidius rhopalosiphi	illumina	2022-09-06
203	PW	Geum	PW6	2021-06-01	Macrosiphum euphorbiae	Aphidius rhopalosiphi	illumina	2022-09-06
204	PW	Geum	PW64	2021-06-01	Macrosiphum euphorbiae	Aphidius matricariae	illumina	2022-09-06
205	PW	Geum	PW72	2021-06-01	Macrosiphum euphorbiae	Aphidius rhopalosiphi	illumina	2022-09-06
206	PW	Geum	PW73	2021-06-01	Macrosiphum euphorbiae	Aphidius rhopalosiphi	illumina	2022-09-06
207	PW	Geum	PW78	2021-06-01	Macrosiphum euphorbiae	Aphidius rhopalosiphi	illumina	2022-09-06
208	PW	Geum	PW79	2021-06-01	Macrosiphum euphorbiae	Aphidius rhopalosiphi	illumina	2022-09-06
209	PW	Geum	PW80	2021-06-01	Macrosiphum euphorbiae	Aphidius rhopalosiphi	illumina	2022-09-06
210	PW	Geum	PW84	2021-06-01	Macrosiphum euphorbiae	Aphidius ervi	illumina	2022-09-06
211	PW	Geum	PW86	2021-06-01	Macrosiphum euphorbiae	Aphidius rhopalosiphi	illumina	2022-09-06
212	PW	Geum	PW91	2021-06-01	Macrosiphum euphorbiae	Aphidius ervi	illumina	2022-09-06
213	PW	Geum	PW94	2021-06-01	Macrosiphum euphorbiae	Aphidius rhopalosiphi	illumina	2022-09-06
214	PW	Gallium	PW35	2021-06-01	Macrosiphum euphorbiae	Praon spp.	illumina	2022-09-06
215	PW	Gallium	PW37	2021-06-01	Macrosiphum euphorbiae	Aphidius rhopalosiphi	illumina	2022-09-06
216	PW	Gallium	PW38	2021-06-01	Macrosiphum euphorbiae	Aphidius ervi	illumina	2022-09-06
217	PW	Geum	PW11	2021-06-01	Macrosiphum euphorbiae	Aphidius rhopalosiphi	illumina	2022-09-06
218	PW	Geum	PW22	2021-06-01	Macrosiphum euphorbiae	Aphidius rhopalosiphi	illumina	2022-09-06
219	PW	Geum	PW23	2021-06-01	Macrosiphum euphorbiae	Aphidius rhopalosiphi	illumina	2022-09-06
220	PW	Geum	PW25	2021-06-01	Macrosiphum euphorbiae	Aphidius rhopalosiphi	illumina	2022-09-06
221	PW	Geum	PW27	2021-06-01	Macrosiphum euphorbiae	Aphidius rhopalosiphi	illumina	2022-09-06
222	PW	Geum	PW29	2021-06-01	Macrosiphum euphorbiae	Praon spp.	illumina	2022-09-06
223	PW	Geum	PW7	2021-06-01	Macrosiphum euphorbiae	Aphidius rhopalosiphi	illumina	2022-09-06
224	PW	Geum	PW8	2021-06-01	Macrosiphum euphorbiae	Aphidius rhopalosiphi	illumina	2022-09-06
225	PW	Geum	PW9	2021-06-01	Macrosiphum euphorbiae	Aphidius rhopalosiphi	illumina	2022-09-06
226	PW	Rosa	PW70	2021-06-01	Macrosiphum euphorbiae	Aphidius rosae	illumina	2022-09-06
227	PW	Rosa	PW82	2021-06-01	Macrosiphum euphorbiae	Aphidius rosae	illumina	2022-09-06
228		?	1705	2011	Macrosiphum euphorbiae	Aphidius ervi	illumina	2022-09-06
229		?	1748	2011	Macrosiphum euphorbiae	Toxares deltiger	illumina	2022-09-06
230		?	686	2011	Macrosiphum euphorbiae	Areopraon silvestre	illumina	2022-09-06
231	PRP	Geum	PRP1	2021-06-01	Macrosiphum euphorbiae	Praon spp.	illumina	2022-09-06
232	RDW	Geum	RDW7	2021-06-01	Macrosiphum euphorbiae	Aphidius rhopalosiphi	illumina	2022-09-06
233	High Gate	Artemisia	HG51	2021	Macrosiphoniella absinthii	Aphidius absinthii	illumina	2022-09-06
234	High Gate	Artemisia	HG52	2021	Macrosiphoniella absinthii	Aphidius absinthii	illumina	2022-09-06
235	SNCP	Artemisia	sncp246	2021	Macrosiphoniella absinthii	Aphidius absinthii	illumina	2022-09-06
236	SNCP	Artemisia	sncp247	2021	Macrosiphoniella absinthii	Aphidius absinthii	illumina	2022-09-06
237	SNCP	Artemisia	sncp344	2021	Macrosiphoniella absinthii	Aphidius absinthii	illumina	2022-09-06
238	?	Artemisia	unknown25	2019	Macrosiphoniella absinthii	Aphidius absinthii	illumina	2022-09-06
239	nMEP	Gallium	MEP4	2021-05-27	Macrosiphum euphorbiae	Monoctonus leclanti	illumina	2022-09-06

### Sheet: Table S5
Location Acronym	Full name location	longitude and latitude
nMEP	North Mile End Park	51.525, -0.037
HG	High Gate	51.585, -0.152
sMEP	South Mile End Park	51.516, -0.035
HH	Hampstead Heath	51.564, -0.164
RS	Russel Square	51.521, -0.125
MH	Maiden Head	51.542, -0.714
PTP	Palm Tree Pub	51.529, -0.040
RDW	Russia Duck Woodland	51.501, -0.039
QM	Queen Mary University Mile End Campus	51.523, -0.039
PRP	Peckham Rye Park	51.457, -0.061
Canel	Regent's Canel near Victoria Park	51.530, -0.042
CW	Climbing Wall	51.528, -0.038
PW	Parkland Walk	51.574, -0.122
SNCP	South Norwood Country Park	51.398, -0.054

### Sheet: Table S6
16s_rRNA primers
Targeted secondary symbiont	Primer names	Forward	Reverse	References
Hamiltonella defensa	10F - T419R	AGTTTGATCATGGCTCAGATTG	AAATGGTATTSGCATTTATCG	Niepoth et al., 2018
Regiella insecticola	10F - TO419R	AGTTTGATCATGGCTCAGATTG	GGTAACGTCAATCGATAAGCA	Niepoth et al., 2018
Serratia symbiotica	rRNA 16SA1 -16S.S2R	AGAGTTTGATCMTGGCTCAG	TTTGAGTTCCCGACTTTATCG	Niepoth et al., 2018
X-type	10F - X420R	AGTTTGATCATGGCTCAGATTG	GCAACACTCTTTGCATTGCT	Niepoth et al., 2018
Richettsia sp.	rRNA 16SA1 -16S.Ri2R	AGAGTTTGATCMTGGCTCAG	TTTGAAAGCAATTCCGAGGT	Niepoth et al., 2018
Spiroplasma sp.	rRNA 16SA1 -16S.SpR	AGAGTTTGATCMTGGCTCAG	ATCATCAACCCTGCCTTTGG	Niepoth et al., 2018
Richettsiella sp.	RCL16S-211F - RCL16S-470R	GGGCCTTGCGCTCTAGGT	TGGGTACCGTCACAGTAATCGA	Niepoth et al., 2018
Targeted gene	Primer names	Forward	Reverse	References
accD	accD291F - accD832R	TTCTGGAGCACAAAAAGACAC	AAGGTTCAGGTTGATGAGTCAG	Degnan & Moran, 2008
gyrB	gyrB87F - gyrB729R	ATTTCATACTCATCCCCAGGC	TCTACCGCATCTCCCATCAAC	Degnan & Moran, 2008
hrpA	hrpA106F - hrpA984R	AAACCCAATCTGACAAAAATAGG	TAACTCTTCGGCTTCTGACAAC	Degnan & Moran, 2008
murE	murE16F -murE936R	ACTAACGGGAAAACCACTAATAC	TTGAGAATGTCAGCGGTAATC	Degnan & Moran, 2008
recJ	recJ44F - recJ1012R	ATCCGCTCTCAGAAACATACC	GATGACATAAATCCAATGCCTC	Degnan & Moran, 2008
rpoS	rpoS165F - rpoS862R	AGTAGAAAATGTCACACAGCG	GGGCTCGTAACCTAATAATCC	Degnan & Moran, 2008
COI	Lep F - Lep R	ATTCAACCAATCATAAAGATATTGG	TAAACTTCTGGATGTCCAAAAAATCA	Foottit et al. 2008
	Ill_B_F - HCO2198	CCIGAYATRGCITTYCCICG	TAAACTTCAGGGTGACCAAAAAATCA	Fagan-jeffries et al., 2018
T70	T70_F1 - T70_F2	GGTTCAGAAAAAAGTGGCAG	CGAGCGAAAGAGGAGTGAC	Oliver et al., 2009
ApEF	ApEF_F - ApEF_R	CTGATTGTGCCGTGCTTATTG	TATGGTGGTTCAGTAGAGTCC	Domes et al., 2007
References
Degnan PH, Moran NA. 2008 Evolutionary genetics of a defensive facultative symbiont of insects: Exchange of toxin-encoding bacteriophage. Molecular Ecology 17, 916–929. (doi:10.1111/j.1365-294X.2007.03616.x)
Domes K, Althammer M, Norton RA, Scheu S, Maraun M. 2007 The phylogenetic relationship between Astigmata and Oribatida (Acari) as indicated by molecular markers. Experimental and Applied Acarology 42, 159–171. (doi:10.1007/s10493-007-9088-8)
Fagan-Jeffries EP, Cooper SJB, Bertozzi T, Bradford TM, Austin AD. 2018 DNA barcoding of microgastrine parasitoid wasps (Hymenoptera: Braconidae) using high-throughput methods more than doubles the number of species known for Australia. Molecular Ecology Resources 18, 1132–1143. (doi:10.1111/1755-0998.12904)
Foottit RG, Maw HEL, von Dohlen CD, Hebert PDN. 2008 Species identification of aphids (Insecta: Hemiptera: Aphididae) through DNA barcodes. Molecular Ecology Resources 8, 1189–1201. (doi:10.1111/j.1755-0998.2008.02297.x)
Niepoth, N., Ellers, J. & Henry, L.M. 2018 Symbiont interactions with non-native hosts limit the formation of new symbioses. BMC Evol Biol 18, 27 (doi: 10.1186/s12862-018-1143-z)
Oliver KM, Degnan PH, Hunter MS, Moran NA. 2009 Bacteriophages encode factors required for protection in a symbiotic mutualism. Science (1979) 325, 992–994. (doi:10.1126/science.1174463)
qPCR conditions for dnaK
95°C	15 min
95°C	5 s	40 cycles
68°C → 55°C (-0.3°C per cycle)	30 s
72°C	5 s
qPCR conditions for EF 1-alpha
95°C	15 min
95°C	10 s	40 cycles
60°C	30 s
72°C	5 s
PCR conditions for COI (Ill_B_F/HCO2198)
95°C	10 min
95°C	45 s	34 cycles
51°C	45 s
72°C	90 s
72°C	10 min
PCR conditions for COI (Lep F/Lep R)
94°C	1 min
94°C	40 s	4 cycles
45°C	40 s
72°C	1 min
94°C	40 s	34 cycles
51°C	40 s
72°C	1 min
72°C	1 min
PCR conditions for other genes (16S rRNA, accD, gyrB, hrpA, murE, recJ, rpoS)
94°C	2 min
94°C	20 s	11 cycles
56°C → 46°C (-1°C per cycle)	50 s
72°C	30 s
94°C	2 min	25
45°C	50s
72°C	2 min
72°C	5 min
PCR reaction mixture
12.5 µL	Mango PCR Mix(Meridian Life Science Inc. USA)
9.5 µL	H2O
0.5 µL	Forward primer
0.5 µL	Reverse primer
2 µL	DNA template
qPCR reaction mixture
5 µL	Luna Universal qPCR Master Mix (New England BioLabs, Ipswich, Massachusetts, USA)
2.5 µL	H2O
0.5 µL	Forward primer
0.5 µL	Reverse primer
2 µL	DNA template
